# The RNA-binding protein RSRC2 promotes mitotic fidelity by interacting with the lncRNA *C1QTNF1-AS1*

**DOI:** 10.1101/2025.01.21.634161

**Authors:** Kaliya Georgieva, Alice O Coomer, Parnia Babaei, Giulia Guiducci, Martin Dodel, Eleni Maniati, Anisha Thind, Sneha Krishnamurthy, Anna Nawrocka, Sam Wallis, Alena Shkumatava, Jun Wang, Faraz K Mardakheh, Lovorka Stojic

## Abstract

Mitotic fidelity depends on proper chromosome alignment at the spindle equator, a process known as chromosome congression, driven by well-established protein networks. Whereas RNA-binding proteins and noncoding RNAs have been implicated in cell division, their interplay during this process remains unknown. Here, we discover that RSRC2, an arginine/serine-rich RNA-binding protein, plays an essential role in cell division by interacting with the long non-coding RNA *C1QTNF1-AS1*. The loss of either RSRC2 or *C1QTNF1-AS1* results in defects in chromosome congression and mitotic progression. We show that RSRC2 interacts with distinct sets of proteins involved in splicing and centrosome biogenesis, contributing to the fidelity of cell division through two different mechanisms: one linked to the splicing of mitotic regulators and the other by localising to mitotic centrosomes for which the interaction with the *C1QTNF1-AS1* RNA is required. Our study uncovers RSRC2 as a new regulator of cell division and illustrates how RNA-protein complexes promote error-free mitosis.
