## Supplementary material for "The RNA-binding protein RSRC2 promotes mitotic fidelity by interacting with the lncRNA *C1QTNF1-AS1*": Supp. table 1

### Sheet: Table S1
Supplementary Table 1: List of identified proteins in the C1QTNF1-AS1 pulldown-MS experiment, with significantly interacting proteins marked by +. Significance was calculated using a one-sample t-test analysis, with Benjamini-Hochberg FDR calculation (FDR < 0.05 and S0 = 0.1).
Significant	(-Log(P-value))	Difference	Protein IDs	Majority protein IDs	Protein names	Gene names	Peptides	Razor + unique peptides	Unique peptides	Sequence coverage [%]	Unique + razor sequence coverage [%]	Unique sequence coverage [%]	Mol. weight [kDa]	Q-value	Score	Intensity	MS/MS count	LFQ intensity Oligo 1	LFQ intensity Oligo 3	LFQ intensity Oligo 5
+	3.01363	6.10561	A9Z1X7;E9PCT1;Q8IYB3-2;Q8IYB3	A9Z1X7;E9PCT1;Q8IYB3-2;Q8IYB3	Serine/arginine repetitive matrix protein 1	SRRM1	4	4	4	6.4	6.4	6.4	103.39	0	97.797	162290000	20	6.36783	6.21318	5.73582
+	3.02326	3.53283	Q7L4I2-2;Q7L4I2;H0YGP9;E1B6W4;F5GXM2	Q7L4I2-2;Q7L4I2	Arginine/serine-rich coiled-coil protein 2	RSRC2	3	3	3	7.5	7.5	7.5	44.878	0	32.248	82818000	20	3.74055	3.48535	3.37259
	0.63555	-2.31649	A2A3R7;P62753	A2A3R7;P62753	40S ribosomal protein S6	RPS6	2	2	2	22	22	22	10.415	0	21.539	242130000	10	-5.03829	-1.10309	-0.808086
	0.259589	0.489251	A6NCD2;P40227	A6NCD2;P40227	T-complex protein 1 subunit zeta	CCT6A	1	1	1	2.7	2.7	2.7	53.288	0	8.8607	4052500	2	-0.659479	1.71541	0.411823
	0.965412	1.0958	G3V555;G3V575;G3V576;G3V4W0;B4DY08;G3V4C1;B2R603;G3V2Q1;P07910-3;P07910-4;P07910-2;P07910;G3V2H6;G3V4M8;Q569J8;G3V5X6;G3V3K6;G3V251;B4DSU6;G3V5V7;G8JL89;G3V2D6	G3V555;G3V575;G3V576;G3V4W0;B4DY08;G3V4C1;B2R603;G3V2Q1;P07910-3;P07910-4;P07910-2;P07910;G3V2H6;G3V4M8;Q569J8;G3V5X6;G3V3K6;G3V251;B4DSU6;G3V5V7;G8JL89;G3V2D6	Heterogeneous nuclear ribonucleoproteins C1/C2	HNRNPC;HNRPC	2	2	2	11.4	11.4	11.4	19.178	0	13.699	3958500	12	0.359755	1.22359	1.70405
	1.33629	4.17013	F5H4D8;F5H6Q2;F5GYU3;F5H2Z3;F5H265;F5H7Y5;B4DV12;F5H388;F5H747;F5GXK7;Q96C32;F5H7K6;F5H041;P62987;P62979;P0CG47;P0CG48;F5GZ39	F5H4D8;F5H6Q2;F5GYU3;F5H2Z3;F5H265;F5H7Y5;B4DV12;F5H388;F5H747;F5GXK7;Q96C32;F5H7K6;F5H041;P62987;P62979;P0CG47;P0CG48;F5GZ39	Ubiquitin-60S ribosomal protein L40;Ubiquitin;60S ribosomal protein L40;Ubiquitin-40S ribosomal protein S27a;Ubiquitin;40S ribosomal protein S27a;Polyubiquitin-B;Ubiquitin;Polyubiquitin-C;Ubiquitin	UBC;UBB;UBA52;RPS27A	3	3	3	43.2	43.2	43.2	9.9603	0	25.431	132210000	8	2.31658	5.1712	5.0226
	2.19796	6.9935	B4E241;P84103	B4E241;P84103	Serine/arginine-rich splicing factor 3	SRSF3	7	7	7	59.7	59.7	59.7	14.203	0	71.457	161180000	21	7.56889	5.87469	7.53693
	0.429387	-1.38402	B5MDF5;P62826;H0YFC6;B4DV51;F5H018	B5MDF5;P62826	GTP-binding nuclear protein Ran	RAN	3	3	3	13.7	13.7	13.7	26.224	0	29.726	94212000	13	-3.80764	-0.262165	-0.082243
	2.32625	5.22458	B7Z500;Q9Y383-2;Q9Y383;B7Z4Q3;C9JWT3	B7Z500;Q9Y383-2;Q9Y383;B7Z4Q3;C9JWT3	Putative RNA-binding protein Luc7-like 2;UPF0562 protein C7orf55	LUC7L2;C7orf55	4	4	2	10.8	10.8	5.7	46.228	0	65.568	87799000	15	5.07514	4.68909	5.90949
	2.23967	-1.10403	E7EPB3;B7Z6S8;P50914	E7EPB3;B7Z6S8;P50914	60S ribosomal protein L14	RPL14	1	1	1	8.9	8.9	8.9	14.558	0	10.703	24318000	5	-1.12323	-1.23923	-0.949644
	0.959684	2.00382	B8ZZQ6;P06454-2;P06454	B8ZZQ6;P06454-2;P06454	Prothymosin alpha;Prothymosin alpha, N-terminally processed;Thymosin alpha-1	PTMA	1	1	1	13.1	13.1	13.1	11.758	0	8.6681	4618600	4	0.595558	2.41002	3.0059
	0.921039	1.29519	C9J0E4;P01040	C9J0E4;P01040	Cystatin-A;Cystatin-A, N-terminally processed	CSTA	1	1	1	19	19	19	7.0861	0	8.1968	871990	3	0.349838	2.01753	1.51821
	0.818464	-1.58621	C9J1C5;H0YMV8;Q71UM5;P42677	C9J1C5;H0YMV8;Q71UM5;P42677	40S ribosomal protein S27;40S ribosomal protein S27-like	RPS27L;RPS27	1	1	1	15.4	15.4	15.4	5.6466	0	7.1488	50732000	6	-2.88956	-0.488588	-1.38049
	1.22363	-1.50841	H0YB22;E5RH77;P62263	H0YB22;E5RH77;P62263	40S ribosomal protein S14	RPS14	1	1	1	9.2	9.2	9.2	12.832	0	14.485	6068300	4	-1.92656	-0.736803	-1.86187
	0.934789	-1.47333	E7ETU3;P60953	E7ETU3;P60953	Cell division control protein 42 homolog	CDC42	1	1	1	4.3	4.3	4.3	26.591	0	9.8692	17452000	5	-2.31242	-1.67381	-0.433754
	1.10272	-3.57977	E7EWB4;Q9BPU6	E7EWB4;Q9BPU6	Dihydropyrimidinase-related protein 5	DPYSL5	1	1	1	3.7	3.7	3.7	20.867	0	6.5655	35571000	0	-5.48237	-3.47759	-1.77936
	0.268173	-0.218601	E7EWF1;P36578;H3BTP7;H3BU31;H3BM89;B4DP82;B4DMJ2	E7EWF1;P36578;H3BTP7;H3BU31;H3BM89	60S ribosomal protein L4	RPL4	5	5	5	16.7	16.7	16.7	45.498	0	77.952	546180000	24	-0.719658	-0.246893	0.310749
	0.605082	-1.06605	E9PCX6;E9PCI3;P08243	E9PCX6;E9PCI3;P08243	Asparagine synthetase [glutamine-hydrolyzing]	ASNS	2	2	2	4.4	4.4	4.4	54.817	0	14.494	12830000	3	-2.23606	-1.01512	0.0530224
	0.920027	-1.96601	F5H456;Q5JTH9-2;E9PCK7;Q5JTH9	F5H456;Q5JTH9-2;E9PCK7;Q5JTH9	RRP12-like protein	RRP12	1	1	1	1	1	1	113.04	0	8.993	30710000	4	-3.46336	-1.32315	-1.11151
	0.830087	-2.05956	F5H308;E9PH51;P00338-4;P00338;P00338-3;F5H5G7;F5H155;A8MW50;G3XAP5;F5H245;P00338-5;P00338-2;Q6ZMR3;P07864	F5H308;E9PH51;P00338-4;P00338;P00338-3;F5H5G7;F5H155;A8MW50;G3XAP5;F5H245;P00338-5;P00338-2;Q6ZMR3;P07864	L-lactate dehydrogenase A chain;L-lactate dehydrogenase;L-lactate dehydrogenase A-like 6A;L-lactate dehydrogenase C chain	LDHA;LDHC;LDHB;LDHAL6A	2	2	1	7.2	7.2	3.3	33.656	0	23.611	89145000	11	-3.84676	-1.23315	-1.09878
	1.46317	-3.86908	I3L404;H0YEN5;E9PM36;E9PMM9;E9PQD7;P15880	I3L404;H0YEN5;E9PM36;E9PMM9;E9PQD7;P15880	40S ribosomal protein S2	RPS2	2	2	2	11.6	11.6	11.6	16.565	0	12.842	93447000	6	-5.08368	-3.985	-2.53856
	1.1045	-1.78592	F2Z2A5	F2Z2A5		TOP3B	1	1	1	7	7	7	14.362	0	6.8816	44809000	5	-1.86285	-2.66767	-0.827246
	1.76987	2.29409	F5GWP8;C9JTX4;C9J826;C9JK18;C9JKY1;P14923	F5GWP8		KRT17	7	2	2	12.4	3.2	3.2	66.35	0	11.536	40795000	3	1.79473	2.24681	2.84072
	1.97498	-3.51647	F5GXA5;Q08211	F5GXA5;Q08211	ATP-dependent RNA helicase A	DHX9	1	1	1	2	2	2	67.477	0.0089686	6.1788	26562000	1	-3.29733	-4.22877	-3.0233
	1.19505	2.1641	I3L1P8;F5GY65;Q02978	I3L1P8;F5GY65;Q02978	Mitochondrial 2-oxoglutarate/malate carrier protein	SLC25A11	1	1	1	5.4	5.4	5.4	32.182	0.0046083	6.2919	1252900	3	1.24317	3.21982	2.02931
	0.396112	-0.621998	F5H0N0;P63261;B4E335;I3L3I4;P60709;Q5T8M8;A6NL76;Q5T8M7;F5H1C1;P63267;P68133;P68032;P62736;I3L3I0;I3L1U9;E7EQV5;B4DUI8;B4DW52;I3L3R2;F5GYT4;E9PG30;C9JTX5;C9JUM1;C9JZR7;F8WB63;B8ZZJ2;G5E9R0;C9JFL5;F6UVQ4;F6QUT6;E7EVS6;I3L4N8;Q562R1;Q6S8J3;A5A3E0;F8WCH0;Q9BYX7;P0CG39;P0CG38	F5H0N0;P63261;B4E335;I3L3I4;P60709;Q5T8M8;A6NL76;Q5T8M7;F5H1C1;P63267;P68133;P68032;P62736;I3L3I0;I3L1U9;E7EQV5;B4DUI8;B4DW52;I3L3R2;F5GYT4;E9PG30	Actin, cytoplasmic 2;Actin, cytoplasmic 2, N-terminally processed;Actin, cytoplasmic 1;Actin, cytoplasmic 1, N-terminally processed;Actin, gamma-enteric smooth muscle;Actin, alpha skeletal muscle;Actin, alpha cardiac muscle 1;Actin, aortic smooth muscle	ACTG1;ACTB;ACTA1;ACTG2;ACTC1;ACTA2	8	8	8	24.9	24.9	24.9	37.406	0	119.04	554750000	35	-1.79985	-0.0159721	-0.0501747
	0.0971764	0.325517	F8VUA6;G3V203;H0YHA7;F8VWC5;Q07020;F8VYV2;E7EW92	F8VUA6;G3V203;H0YHA7;F8VWC5;Q07020;F8VYV2;E7EW92	60S ribosomal protein L18	RPL18	4	4	4	36.2	36.2	36.2	14.529	0	57.104	242020000	20	-1.80292	0.759268	2.02021
	1.32355	-3.30087	F8VVM2;Q00325-2;Q00325	F8VVM2;Q00325-2;Q00325	Phosphate carrier protein, mitochondrial	SLC25A3	1	1	1	3.7	3.7	3.7	36.161	0	14.844	56640000	7	-4.77849	-2.38261	-2.74151
	0.58384	-0.45178	F8VXF8;H0Y6K2;H0Y5T9;Q658Y7;P25440;B0S7P1;P25440-2;B0V072;H0Y602;B0V073;H0YAU3;H0Y665;E9PIQ3;H0YDJ7;H0Y801;H0Y799	F8VXF8;H0Y6K2;H0Y5T9;Q658Y7;P25440;B0S7P1;P25440-2;B0V072;H0Y602;B0V073;H0YAU3	Bromodomain-containing protein 2	BRD2	7	7	7	14.7	14.7	14.7	74.914	0	121.36	280950000	31	-0.265751	-0.0672455	-1.02234
	0.31894	-1.89707	F8W181;Q02878;F8VR69;F8VZ45	F8W181;Q02878	60S ribosomal protein L6	RPL6	3	3	3	11.5	11.5	11.5	25.892	0	24.104	568040000	12	-6.27826	-0.099268	0.686327
	1.08128	-2.2203	F8W1Z9;G3V1V7	F8W1Z9;G3V1V7		MYBPC1	1	1	1	8.7	8.7	8.7	11.984	0.0045872	6.2824	39073000	17	-3.09098	-2.69563	-0.874285
	1.96906	0.620745	F8W810;Q2VIR3-2;Q2VIR3;P41091	F8W810;Q2VIR3-2;Q2VIR3;P41091	Putative eukaryotic translation initiation factor 2 subunit 3-like protein;Eukaryotic translation initiation factor 2 subunit 3	EIF2S3L;EIF2S3	1	1	1	3.4	3.4	3.4	50.529	0	14.143	1863400	1	0.736605	0.613297	0.512333
	0.383249	-1.67052	G5E9G0;P39023;Q92901	G5E9G0;P39023;Q92901	60S ribosomal protein L3;60S ribosomal protein L3-like	RPL3;RPL3L	2	2	2	4	4	4	40.267	0	13.427	134780000	11	-4.93006	-0.200966	0.119453
	0.139821	-0.334011	H7BZ11;H0Y5B4;Q969Q0;P83881	H7BZ11;H0Y5B4;Q969Q0;P83881	60S ribosomal protein L36a-like;60S ribosomal protein L36a	RPL36A-HNRNPH2;RPL36A;RPL36AL	1	1	1	7	7	7	14.822	0	9.3899	16892000	6	-1.50743	-0.751572	1.25696
	0.0206116	0.0525328	H3BMM9;H3BTC0;Q15287;H3BV80;Q15287-3;Q15287-2;H3BR57;H3BPG5;H3BMS0;H3BNI3;H3BP82;H3BTR6;H3BUG0;H3BTY0;H3BNU7;H3BUL0;H3BTV0;H3BRK4	H3BMM9;H3BTC0;Q15287;H3BV80;Q15287-3;Q15287-2;H3BR57;H3BPG5;H3BMS0	RNA-binding protein with serine-rich domain 1	RNPS1	16	16	16	43.7	43.7	43.7	31.7	0	323.31	33461000000	518	1.65362	-0.743181	-0.752838
	2.00869	1.9822	O00154-2;O00154-3;O00154-4	O00154-2;O00154-3;O00154-4			1	1	1	6.1	6.1	6.1	27.041	0	6.7499	617610	0	1.60378	2.27069	2.07213
	0.691243	-0.91577	O15047;C9J2Z9	O15047	Histone-lysine N-methyltransferase SETD1A	SETD1A	9	9	9	8.6	8.6	8.6	186.03	0	128.32	317500000	32	-1.7891	-0.087532	-0.870676
	0.488301	-1.35727	P02795;P80297;P13640-2;P13640;CON__P67983;Q8N339;H3BSF1;H3BSP9;P80294;P04731	P02795;P80297;P13640-2;P13640	Metallothionein-2;Metallothionein-1X;Metallothionein-1G	MT2A;MT1X;MT1G	5	5	3	83.6	83.6	62.3	6.0422	0	47.663	55690000	44	-3.3775	0.140779	-0.835102
	0.249187	-0.916363	P04406;E7EU54;E7EUT5;E7EUT4	P04406;E7EU54;E7EUT5;E7EUT4	Glyceraldehyde-3-phosphate dehydrogenase	GAPDH	3	3	3	9.9	9.9	9.9	36.053	0	46.805	92397000	9	-3.58168	0.274359	0.558235
	1.40444	-2.45553	P06703	P06703	Protein S100-A6	S100A6	1	1	1	8.9	8.9	8.9	10.18	0	6.8027	79119000	5	-3.02084	-1.45344	-2.89231
	0.463561	-2.74007	Q16778;P33778;P23527;P06899;B4DR52;Q8N257;Q99880;Q99879;Q99877;Q93079;Q5QNW6;P62807;P58876;P57053;O60814;Q96A08;Q5QNW6-2;Q6DRA6;Q6DN03	Q16778;P33778;P23527;P06899;B4DR52;Q8N257;Q99880;Q99879;Q99877;Q93079;Q5QNW6;P62807;P58876;P57053;O60814;Q96A08;Q5QNW6-2	Histone H2B type 2-E;Histone H2B type 1-B;Histone H2B type 1-O;Histone H2B type 1-J;Histone H2B;Histone H2B type 3-B;Histone H2B type 1-L;Histone H2B type 1-M;Histone H2B type 1-N;Histone H2B type 1-H;Histone H2B type 2-F;Histone H2B type 1-C/E/F/G/I;Histone H2B type 1-D;Histone H2B type F-S;Histone H2B type 1-K;Histone H2B type 1-A	HIST2H2BE;HIST1H2BB;HIST1H2BO;HIST1H2BJ;HIST3H2BB;HIST1H2BL;HIST1H2BM;HIST1H2BN;HIST1H2BH;HIST2H2BF;HIST1H2BC;HIST1H2BD;H2BFS;HIST1H2BK;HIST1H2BA	3	3	3	19.8	19.8	19.8	13.92	0	18.32	968390000	14	-7.19515	-0.634693	-0.390379
	0.697644	-0.425882	P07305;F5H022;P07305-2	P07305;F5H022;P07305-2	Histone H1.0;Histone H1.0, N-terminally processed	H1F0	5	5	5	21.1	21.1	21.1	20.863	0	49.097	535740000	65	-0.30427	-0.864305	-0.109072
	0.776218	2.73286	P08238;H0Y6E4;E9PHI1;Q58FF8;H0Y5S7;E9PHI2;Q14568;Q58FF7	P08238;H0Y6E4;E9PHI1;Q58FF8	Heat shock protein HSP 90-beta;Putative heat shock protein HSP 90-beta 2	HSP90AB1;HSP90AB2P	4	4	3	6.2	6.2	5	83.263	0	35.436	79100000	11	0.163191	3.9425	4.09287
	0.479484	0.447459	P10412;P16402	P10412;P16402	Histone H1.4;Histone H1.3	HIST1H1E;HIST1H1D	16	16	4	43.8	43.8	16	21.865	0	207.7	5493100000	122	0.307007	-0.0797806	1.11515
	0.491027	-0.58895	P15924;P15924-2;H7BYR0	P15924;P15924-2	Desmoplakin	DSP	19	19	19	6.8	6.8	6.8	331.77	0	180.68	335250000	43	-1.40898	-0.510582	0.152714
	0.513441	-0.517214	P16403;Q02539;P16401;P22492	P16403	Histone H1.2	HIST1H1C	15	3	3	44.6	9.9	9.9	21.364	0	42.51	515250000	29	-0.960972	-0.829746	0.239075
	0.970094	-1.51311	P48741;P17066;E9PN25;E9PPY6;E9PI65;E9PQQ4;E9PQK7;E9PK54;E9PLF4;H0YIE7;E7EP11;B3KUS2;E9PNE6;F8W1P1;B4DXY3;F8WEE3;F8VZJ4;F5H1D3;F5GZ62;E9PKE3;Q53FA3;H0YG33;P11142-2;P54652;P34931;P08107;P11142	P48741;P17066;E9PN25;E9PPY6;E9PI65;E9PQQ4;E9PQK7;E9PK54;E9PLF4;H0YIE7;E7EP11;B3KUS2;E9PNE6;F8W1P1;B4DXY3;F8WEE3;F8VZJ4;F5H1D3;F5GZ62;E9PKE3;Q53FA3;H0YG33;P11142-2;P54652;P34931;P08107;P11142	Putative heat shock 70 kDa protein 7;Heat shock 70 kDa protein 6;Heat shock cognate 71 kDa protein;Heat shock-related 70 kDa protein 2;Heat shock 70 kDa protein 1-like;Heat shock 70 kDa protein 1A	HSPA7;HSPA6;HSPA8;HSPA2;HSPA1L;HSPA1A	2	2	2	6.5	6.5	6.5	40.244	0	24.54	18133000	5	-2.06332	-2.04206	-0.43396
	1.35732	-1.34185	P18621	P18621	60S ribosomal protein L17	RPL17	1	1	1	5.4	5.4	5.4	21.397	0	9.3892	9884600	2	-1.33949	-1.84686	-0.839197
	1.1267	-0.900834	P22735	P22735	Protein-glutamine gamma-glutamyltransferase K	TGM1	1	1	1	1.5	1.5	1.5	89.786	0	14.273	27248000	4	-1.42081	-0.681866	-0.599829
	1.04709	1.59927	P30050-2;P30050	P30050-2;P30050	60S ribosomal protein L12	RPL12	1	1	1	11.4	11.4	11.4	14.199	0	7.8499	8359500	4	0.577364	2.00836	2.21209
	1.1572	-1.11723	P30414	P30414	NK-tumor recognition protein;Putative peptidyl-prolyl cis-trans isomerase	NKTR	1	1	1	0.7	0.7	0.7	165.67	0	9.1004	31402000	4	-1.65248	-1.12504	-0.574165
	2.01173	4.91779	P49207	P49207	60S ribosomal protein L34	RPL34	5	5	5	33.3	33.3	33.3	13.293	0	33.585	116090000	27	5.89235	4.36477	4.49624
	1.48173	-0.568941	P49327	P49327	Fatty acid synthase;[Acyl-carrier-protein] S-acetyltransferase;[Acyl-carrier-protein] S-malonyltransferase;3-oxoacyl-[acyl-carrier-protein] synthase;3-oxoacyl-[acyl-carrier-protein] reductase;3-hydroxyacyl-[acyl-carrier-protein] dehydratase;Enoyl-[acyl-carrier-protein] reductase;Oleoyl-[acyl-carrier-protein] hydrolase	FASN	4	4	4	1.8	1.8	1.8	273.42	0	29.501	8945700	5	-0.463638	-0.780867	-0.462318
	0.090423	-0.170462	P59666;P59665	P59666;P59665	Neutrophil defensin 3;HP 3-56;Neutrophil defensin 2;Neutrophil defensin 1;HP 1-56;Neutrophil defensin 2	DEFA3;DEFA1	1	1	1	9.6	9.6	9.6	10.245	0	8.8693	21433000	5	-1.4164	0.291725	0.613287
	0.671287	2.52135	P62805	P62805	Histone H4	HIST1H4A	10	10	10	52.4	52.4	52.4	11.367	0	111.48	1002300000	28	5.24752	1.69917	0.617352
	1.78989	-3.52816	Q5VTE0;P68104;Q6IQ15;Q05639;F8W6I0	Q5VTE0;P68104;Q6IQ15;Q05639	Putative elongation factor 1-alpha-like 3;Elongation factor 1-alpha 1;Elongation factor 1-alpha 2	EEF1A1P5;EEF1A1;EEF1A2	4	4	4	11.3	11.3	11.3	50.184	0	34.794	149010000	15	-4.34469	-3.46749	-2.77229
	1.82005	5.46876	P84098	P84098	60S ribosomal protein L19	RPL19	2	2	2	13.3	13.3	13.3	23.466	0	44.927	232160000	12	4.13859	6.3834	5.88429
	1.01856	-1.43005	Q8NAK9;Q01130;F5GYB8;H0YG49;Q9BRL6-2;Q9BRL6	Q8NAK9;Q01130;F5GYB8;H0YG49	Serine/arginine-rich splicing factor 2	SRSF2	7	7	7	28.4	28.4	28.4	23.195	0	106.84	256000000	28	-0.535704	-2.16825	-1.58619
	2.36546	-3.20453	Q04900-5	Q04900-5			1	1	1	5.1	5.1	5.1	16.736	0.0091324	6.2486	105810000	6	-3.45129	-3.37779	-2.78452
	0.642729	-1.48711	Q5T760;Q05519-2;Q05519;B4DWT1;B4DTC1;Q5T757	Q5T760;Q05519-2;Q05519;B4DWT1;B4DTC1	Serine/arginine-rich splicing factor 11	SRSF11	5	5	5	28	28	28	42.316	0	52.497	71285000	14	-2.91311	-1.62181	0.0736046
	0.701583	-2.24677	Q06830;H7C3T4;P32119;Q13162	Q06830	Peroxiredoxin-1	PRDX1	3	3	3	13.1	13.1	13.1	22.11	0	22.784	125200000	9	-3.81249	-3.00833	0.0805035
	0.222625	0.226602	Q13523;F5H2U2;H0YDJ3;H0YEC8	Q13523;F5H2U2;H0YDJ3;H0YEC8	Serine/threonine-protein kinase PRP4 homolog	PRPF4B	10	10	10	11.2	11.2	11.2	116.99	0	140.82	175000000	34	-0.353617	0.903118	0.130304
	1.44903	-2.37801	Q13835-2;Q13835	Q13835-2;Q13835	Plakophilin-1	PKP1	6	6	6	9.2	9.2	9.2	80.496	0	63.681	52944000	18	-3.28125	-1.76769	-2.0851
	0.4332	-0.823321	Q14978;Q14978-3;Q14978-2	Q14978;Q14978-3;Q14978-2	Nucleolar and coiled-body phosphoprotein 1	NOLC1	5	5	5	6.6	6.6	6.6	73.602	0	34.384	102790000	10	-0.0812588	-2.25377	-0.134932
	1.37745	-1.93896	Q16658	Q16658	Fascin	FSCN1	1	1	1	2.4	2.4	2.4	54.529	0.0090909	6.234	19904000	2	-2.58293	-1.17718	-2.05677
	0.261197	-0.218203	Q3L8U1-2;Q3L8U1-3;Q3L8U1;H3BTW3;C9JR69;H3BSP3;H0YJG4;H7BXG5;Q9HCK8-2;Q9HCK8;Q9P2D1	Q3L8U1-2;Q3L8U1-3;Q3L8U1	Chromodomain-helicase-DNA-binding protein 9	CHD9	12	12	12	4.9	4.9	4.9	324.05	0	123.98	153080000	32	-0.639719	0.373264	-0.388153
	0.735781	0.409422	Q5T749	Q5T749	Keratinocyte proline-rich protein	KPRP	13	13	13	32	32	32	64.135	0	305.29	821670000	44	0.797884	0.328184	0.102198
	0.65928	-1.52373	Q5VV67-2;Q5VV67;E7EVG6	Q5VV67-2;Q5VV67;E7EVG6	Peroxisome proliferator-activated receptor gamma coactivator-related protein 1	PPRC1	9	9	9	8.6	8.6	8.6	164.96	0	241.82	294010000	33	-3.21758	-0.399015	-0.954603
	0.0242478	-0.0339934	Q66PJ3;Q66PJ3-3;Q66PJ3-2;F8WCT1;B3V0L1;Q66PJ3-4;F5GYV5;H7BZV4;F5H7X4;Q66PJ3-5;F8WEP2;F5H3A0;Q66PJ3-6	Q66PJ3;Q66PJ3-3;Q66PJ3-2;F8WCT1;B3V0L1;Q66PJ3-4;F5GYV5;H7BZV4;F5H7X4	ADP-ribosylation factor-like protein 6-interacting protein 4	ARL6IP4	9	9	9	28.1	28.1	28.1	38.395	0	180.13	243740000	56	0.848482	-0.430431	-0.520031
	1.09388	0.85339	Q7L014;D6RJA6;H0Y9U3	Q7L014	Probable ATP-dependent RNA helicase DDX46	DDX46	14	14	14	13.6	13.6	13.6	117.36	0	112.03	1527000000	57	0.337231	1.10988	1.11306
	0.932387	1.06088	Q8NC51-4;Q8NC51-3;Q8NC51-2;Q8NC51	Q8NC51-4;Q8NC51-3;Q8NC51-2;Q8NC51	Plasminogen activator inhibitor 1 RNA-binding protein	SERBP1	1	1	1	4.1	4.1	4.1	42.426	0	9.252	1031600	1	0.299553	1.23771	1.64539
	2.49763	4.14166	Q8TF01	Q8TF01	Arginine/serine-rich protein PNISR	PNISR	2	2	2	2.7	2.7	2.7	92.576	0	21.591	65138000	16	3.68041	4.44186	4.30272
	1.04916	-2.84331	Q8TF72	Q8TF72	Protein Shroom3	SHROOM3	1	1	1	0.5	0.5	0.5	216.85	0.0087719	6.1014	56606000	7	-4.39861	-1.24076	-2.89054
	1.36342	2.19801	Q9BU76-4;Q9BU76	Q9BU76-4;Q9BU76	Multiple myeloma tumor-associated protein 2	MMTAG2	1	1	1	7.4	7.4	7.4	20.536	0	8.9376	4718600	12	1.50658	3.10267	1.98479
	0.502807	0.586253	Q9H307;Q9H307-2;G3V5F0;G3V579	Q9H307;Q9H307-2	Pinin	PNN	43	43	43	45.6	45.6	45.6	81.613	0	323.31	22895000000	296	1.29781	0.678625	-0.217674
	0.244195	-0.436384	Q9UQ35;F5GWZ7;Q9UQ35-2;I3L2L6;I3L4D8;I3L182;Q9UQ39;I3L3Q8;I3L0N7;I3L4U6;E7EU37;I3L1I8;Q9UQ35-3;I3L1C0	Q9UQ35;F5GWZ7;Q9UQ35-2	Serine/arginine repetitive matrix protein 2	SRRM2	55	55	55	25	25	25	299.61	0	323.31	50043000000	547	-1.65913	0.545448	-0.195473
	0.892992	-1.98796	Q9Y6W3	Q9Y6W3	Calpain-7	CAPN7	1	1	1	1.1	1.1	1.1	92.651	0	8.9873	26808000	5	-3.25292	-2.17211	-0.538845
