## Supplementary material for "The RNA-binding protein RSRC2 promotes mitotic fidelity by interacting with the lncRNA *C1QTNF1-AS1*": Supp. table 10

### Sheet: Info
Supplementary Table 10: List of identified proteins in the RSRC2 IP-MS experiment from C1QTNF1-AS1-depleted cells

### Sheet: C1QTNF1-AS1_total
List of identified proteins in the RSRC2 IP-MS experiment for cells treated with C1QTNF1-AS1 LNA 1 vs LNA A, with significantly interacting proteins marked by +.
Significant	(-Log(P-value))	ANOVA q-value	Protein IDs	Majority protein IDs	Protein names	Gene names	Peptides	Razor + unique peptides	Unique peptides	Sequence coverage [%]	Unique + razor sequence coverage [%]	Unique sequence coverage [%]	Mol. weight [kDa]	Q-value	Score	Intensity	MS/MS count	LFQ intensity IgG LNA 1 replicate 1	LFQ intensity IgG LNA 1 replicate 2	LFQ intensity IgG LNA 1 replicate 3	LFQ intensity IgG LNA 1 replicate 4	LFQ intensity IgG LNA A replicate 1	LFQ intensity IgG LNA A replicate 2	LFQ intensity IgG LNA A replicate 3	LFQ intensity IgG LNA A replicate 4	LFQ intensity RSRC2 LNA 1 replicate 1	LFQ intensity RSRC2 LNA 1 replicate 2	LFQ intensity RSRC2 LNA 1 replicate 3	LFQ intensity RSRC2 LNA 1 replicate 4	LFQ intensity RSRC2 LNA A replicate 1	LFQ intensity RSRC2 LNA A replicate 2	LFQ intensity RSRC2 LNA A replicate 3	LFQ intensity RSRC2 LNA A replicate 4
+	9.94609	4.89092e-08	O95613	O95613	Pericentrin	PCNT	174	174	174	61.4	61.4	61.4	378.03	0	323.31	40148000000	1017	-0.855295	-1.3473	-0.997478	-1.04007	-0.960225	-0.944871	-0.805822	-0.700542	1.04002	0.945755	1.0118	0.777859	1.07857	0.972234	1.05791	0.76745
+	4.24999	0.00485876	P34896	P34896	Serine hydroxymethyltransferase, cytosolic	SHMT1	14	14	13	36.9	36.9	34	53.082	0	127.21	513170000	47	1.06053	0.0807099	1.26725	0.528743	0.90674	1.76081	1.00462	0.330183	-1.45957	-0.692304	-1.18177	-0.952395	-0.246123	-0.653145	-0.837218	-0.917057
+	3.8773	0.00955064	P99999	P99999	Cytochrome c	CYCS	6	6	5	48.6	48.6	38.1	11.749	0	284.12	2163200000	47	-0.351873	-0.902184	-0.979889	-0.667607	-0.549411	-1.28272	-0.981999	-1.17835	1.03721	0.857269	1.30889	0.680043	1.12633	1.01225	1.357	-0.484968
+	5.79767	0.000172089	Q12888	Q12888	Tumor suppressor p53-binding protein 1	TP53BP1	69	69	69	50.7	50.7	50.7	213.57	0	323.31	5418300000	285	-0.944502	-0.0603622	-0.966733	-0.970965	-0.673082	-1.15649	-0.874988	-1.65583	0.891881	0.652073	0.955876	0.83147	1.20542	0.927215	1.14267	0.696347
+	3.19969	0.0340964	Q13428	Q13428	Treacle protein	TCOF1	43	43	43	30.7	30.7	30.7	152.1	0	323.31	12801000000	244	-0.530105	-0.559725	-1.27069	-1.22108	-0.161896	-0.640563	-1.19052	-1.10613	1.1967	1.10695	1.41128	-0.0111426	1.12676	0.862481	1.226	-0.23831
+	7.18837	1.39985e-05	Q7L4I2	Q7L4I2	Arginine/serine-rich coiled-coil protein 2	RSRC2	15	15	15	38.5	38.5	38.5	50.559	0	323.31	33815000000	189	-1.03021	-1.16297	-1.08639	-1.03618	-0.854478	-0.962437	-0.190379	-1.13569	1.25703	1.0235	1.06415	0.879053	0.925036	0.899279	0.986026	0.424655
+	6.84975	2.03525e-05	Q96SN8;Q5VU43	Q96SN8	CDK5 regulatory subunit-associated protein 2	CDK5RAP2	68	68	68	46.9	46.9	46.9	215.04	0	323.31	6749500000	329	-0.876838	-1.09541	-1.00025	-0.542832	-1.15368	-0.979566	-1.06884	-0.782122	1.26239	0.963917	0.836356	0.762573	1.17046	1.10916	1.09412	0.300566
+	3.23446	0.0340964	Q9UGU0	Q9UGU0	Transcription factor 20	TCF20	24	24	24	21.9	21.9	21.9	211.77	0	304.1	1040300000	40	-0.703399	-0.520213	-0.543283	-0.674466	-0.943409	-1.29315	-0.471791	-0.905277	1.28499	0.874614	1.55558	1.29548	1.10052	1.09171	-0.96393	-0.183967

### Sheet: C1QTNF1-AS1_phospho
List of phospho-proteome in the RSRC2 IP-MS experiment for cells treated with C1QTNF1-AS1 LNA 1 vs LNA A, with significantly interacting proteins marked by +.																										LFQ intensity RSRC2 LNA 1 replicate 4	LFQ intensity RSRC2 LNA A replicate 1	LFQ intensity RSRC2 LNA A replicate 2	LFQ intensity RSRC2 LNA A replicate 3	LFQ intensity RSRC2 LNA A replicate 4
Significant	(-Log(P-value))	Protein IDs	Phospho-positions within proteins	Leading protein ID	Protein names	Gene names	Phosphorylation sequence window	Phosphorylated Amino Acid	Phosphosite localisation prob	Localisation Delta score	Score for localization	Peptide Mass error [ppm]	Intensity	Leading Phospho-position	LFQ intensity IgG LNA 1 replicate 1	LFQ intensity IgG LNA 1 replicate 2	LFQ intensity IgG LNA 1 replicate 3	LFQ intensity IgG LNA 1 replicate 4	LFQ intensity IgG LNA A replicate 1	LFQ intensity IgG LNA A replicate 2	LFQ intensity IgG LNA A replicate 3	LFQ intensity IgG LNA A replicate 4	LFQ intensity RSRC2 LNA 1 replicate 1	LFQ intensity RSRC2 LNA 1 replicate 2	LFQ intensity RSRC2 LNA 1 replicate 3	0.665171	1.25137	1.46919	1.02363	-0.191263
+	1.42877	Q12888	1678	Q12888	Tumor suppressor p53-binding protein 1	TP53BP1	VLSGKRKLITSEEERSPAKRGRKSATVKPGA	S	1	114.18	173.59	0.94965	126240000	1678	0.524885	-0.910738	-0.284685	-0.792166	-0.358192	0.0828738	-2.47314	-0.811906	0.99244	-0.198297	0.0108171	-0.633929	1.36248	1.14234	1.13962	-0.174386
+	1.90218	Q13428	1378	Q13428	Treacle protein	TCOF1	KKKKLGAGEGGEASVSPEKTSTTSKGKAKRD	S	1	305.87	272.21	1.1369	262350000	1378	-0.275061	-0.551921	-0.794441	-0.309465	-0.973974	-0.322569	-2.16499	-0.305054	1.34539	0.435139	1.08082	1.27502	1.09179	1.32287	0.966582	0.413875
+	1.85007	Q5VU65	1532	Q5VU65	Nuclear pore membrane glycoprotein 210-like	NUP210L	NILQTDIVTGVGVARSPGTAMIFHDIPGVVK	S	0.562561	26.859	60.518	-0.44014	146590000	1532	-0.105952	-1.26921	-0.736573	-0.625044	-0.595425	0.153922	-2.08494	-0.445377	1.28017	-0.2815	-0.36023	0.915663	1.09437	1.44429	-0.234937	-0.881296
+	1.47767	Q7L4I2	4	Q7L4I2	Arginine/serine-rich coiled-coil protein 2	RSRC2	____________MAASDTERDGLAPEKTSPD	S	0.991984	118.24	147.7	-0.5903	156480000	4	0.134108	-1.49314	-1.06101	-0.329192	-0.10388	-0.0223536	-1.50755	-0.844613	1.63149	0.390236	0.867802	0.555259	1.1059	1.3082	0.833773	0.704879
+	4.48331	Q7L4I2	32	Q7L4I2	Arginine/serine-rich coiled-coil protein 2	RSRC2	SPDRDKKKEQSEVSVSPRASKHHYSRSRSRS	S	0.999818	230.24	82.651	-0.34017	3323000000	32	-0.213126	-1.77148	-1.07291	-0.669753	-0.49976	-0.821927	-1.32568	-0.734761	1.29312	0.528745	0.779516	1.19523	0.205887	1.85272	0.0367315	0.675659
+	3.10386	Q7L4I2	16	Q7L4I2	Arginine/serine-rich coiled-coil protein 2	RSRC2	MAASDTERDGLAPEKTSPDRDKKKEQSEVSV	T	0.981425	167.78	169.3	-0.42054	2228100000	16	-0.518131	-1.46993	-0.373469	-0.549034	-0.928884	-0.299924	-1.42294	-1.03865	0.381508	1.00799	1.24523
